# CaaX-like protease of cyanobacterial origin is required for complex plastid biogenesis in malaria parasites

**DOI:** 10.1101/2020.06.02.130229

**Authors:** Thomas R. Meister, Yong Tang, Michael J. Pulkoski-Gross, Ellen Yeh

## Abstract

*Plasmodium* parasites and related apicomplexans contain an essential “complex plastid” organelle of secondary endosymbiotic origin, the apicoplast. Biogenesis of this complex plastid poses a unique challenge requiring evolution of new cellular machinery. We previously conducted a mutagenesis screen for essential apicoplast biogenesis genes to discover organellar pathways with evolutionary and biomedical significance. Here we validate and characterize a gene candidate from our screen, Pf3D7_0913500. Using a conditional knockdown strain, we show that Pf3D7_0913500 depletion causes growth inhibition that is rescued by the sole essential product of the apicoplast, isopentenyl pyrophosphate (IPP), and results in apicoplast loss. Because Pf3D7_0913500 had no previous functional annotation, we name it <u>a</u>picoplast-<u>m</u>inus IPP-<u>r</u>escued 4 (AMR4). AMR4 has an annotated CaaX Protease and Bacteriocin Processing (CPBP) domain, which in eukaryotes typically indicates a role in CaaX post-prenylation processing. Indeed, AMR4 is the only CaaX-like protease in *Plasmodium* parasites which are known to require protein prenylation, and we confirm that the conserved catalytic residue of AMR4 is required for its apicoplast function. However, we unexpectedly find that AMR4 does not act in a CaaX post-prenylation processing pathway in *P. falciparum*. Instead, we find that AMR4 is imported into the apicoplast and is derived from a cyanobacterial CPBP gene which was retained through both primary and secondary endosymbiosis. Our findings suggest that AMR4 is not a true CaaX protease, but instead acts in a conserved, uncharacterized chloroplast pathway that has been retained for complex plastid biogenesis.

**Importance:** *Plasmodium* parasites, which cause malaria, and related apicomplexans are important human and veterinary pathogens. These parasites represent a highly divergent and understudied branch of eukaryotes, and as such often defy the expectations set by model organisms. One striking example of unique apicomplexan biology is the apicoplast, an essential but non-photosynthetic plastid derived from an unusual secondary (eukaryote-eukaryote) endosymbiosis. Endosymbioses are a major driver of cellular innovation, and apicoplast biogenesis pathways represent a hotspot for molecular evolution. We previously conducted an unbiased screen for apicoplast biogenesis genes in *P. falciparum* to uncover these essential and innovative pathways. Here, we validate a novel gene candidate from our screen and show that its role in apicoplast biogenesis does not match its functional annotation predicted by model eukaryotes. Our findings suggest that an uncharacterized chloroplast maintenance pathway has been reused for complex plastid biogenesis in this divergent branch of pathogens.
