## Supplementary material for "CaaX-like protease of cyanobacterial origin is required for complex plastid biogenesis in malaria parasites": Table S1

### Sheet: Sheet1
Sample	Clone identifier	Population identifier	chrom	pos	ref	alt	mod	gene	annotation	depth (alt allele)	depth (ref allele)	Mutation previously found (Tang 2019; https://doi.org/10.1371/journal.pbio.3000136)
1	S7	ENU_D9	Pf3D7_13_v3	570876	C	T	Gly486Asp	PF3D7_1313400	DEAD box helicase, putative	165	0	No
2	S8	ENU_D9	Pf3D7_10_v3	1044880	C	T	Cys42Tyr	PF3D7_1024900	conserved Plasmodium protein, unknown function	135	0	No
3	S10	ENU_D9	Pf3D7_11_v3	1020341	G	A	Gln719*	PF3D7_1126100	autophagy-related protein 7, putative	162	0	Yes
4	S12	ENU_D9	Pf3D7_12_v3	1656796	T	G	Ile437Ser	PF3D7_1239700	ATP-dependent zinc metalloprotease FTSH1	193	0	Yes
