## Supplementary material for "CaaX-like protease of cyanobacterial origin is required for complex plastid biogenesis in malaria parasites": Table S2

### Sheet: Sheet1
Gene name	Species	UniProt ID	TargetP	Reported localization (source)
RCE1	Saccharomyces cerevisiae	Q03530	signal peptide	ER (Schmidt 1998; https://doi.org/10.1073/pnas.95.19.11175)
CEUSTIGMA_g6185.t1	Chlamydomonas eustigma	A0A250X6P3	other
THAPSDRAFT_269387	Thalassiosira pseudonana	B8C7H8	other
PHATRDRAFT_7108	Phaeodactylum tricornutum	B7FPZ4	other
Gasu_06680	Galdieria sulphuraria	M2Y8U2	other
GUITHDRAFT_104593	Guillardia theta	L1JNH7	other
Vbra_18329	Vitrella brassicaformis	A0A0G4GQC6	other
Cvel_19589	Chromera velia	A0A0G4G089	other
RCE1 (FACE2)	Caenorhabditis elegans	G5EEP3	other
OsI_19616	Oryza sativa	B8AX43	other
RCE1 (FACE2)	Arabidopsis thaliana	Q8GW19	other	ER (Bracha-Drori 2008; https://doi.org/10.1104/pp.108.120477)
BWQ96_04860	Gracilariopsis chorda	A0A2V3IW25	other
OT_ostta09g02460	Ostreococcus tauri	A0A090M8P4	other
PF3D7_0913500 (AMR4)	Plasmodium falciparum	Q8I317	signal peptide	Apicoplast (this manuscript)
BBOV_III000740	Babesia bovis	A7AM57	signal peptide
TGME49_251570	Toxoplasma gondii	S8ESE2	signal peptide
Vbra_16735	Vitrella brassicaformis	A0A0G4G260	other
Cvel_1674	Chromera velia	A0A0G4I1S3	signal peptide
Gasu_00590	Galdieria sulphuraria	M2X807	Chloroplast
GUITHDRAFT_121552	Guillardia theta	L1I8Y7	other
BWQ96_03800	Gracilariopsis chorda	A0A2V3IW85	Chloroplast
THAPSDRAFT_1366	Thalassiosira pseudonana	B8BQQ7	signal peptide
PHATRDRAFT_44438	Phaeodactylum tricornutum	B7FU38	other
BST81_13700	Leptolyngbya sp. hensonii	A0A1Q8ZCV1	signal peptide
M595_0134	Lyngbya aestuarii	U7QQ12	signal peptide
O53_4348	Microcystis aeruginosa	L7E1W0	signal peptide
Syc1035_d	Synechococcus elongatus	A0A0H3K539	signal peptide
SCO4	Arabidopsis thaliana	Q8VZ58	Chloroplast	Chloroplast (Albrecht-Borth 2013; https://doi.org/10.1104/pp.113.216036)
OsI_23126	Oryza sativa	A2YDD7	Chloroplast
CEUSTIGMA_g2356.t1	Chlamydomonas eustigma	A0A250WWK5	Chloroplast
OT_ostta17g00950	Ostreococcus tauri	A0A096P930	Chloroplast
