## Supplementary material for "CaaX-like protease of cyanobacterial origin is required for complex plastid biogenesis in malaria parasites": Table S3

### Sheet: Sheet1
Name	Description	Sequence
Pf3D7_0913500_LHR_F	Amplification of left homology region for Pf3D7_0913500	CATTGACTGTGCCGGCCGGCCCGTACGTCCATATCAACTAATACCTAATCA
Pf3D7_0913500_LHR_R	Amplification of left homology region for Pf3D7_0913500	GTCGACGATATTGAAAATGAAGTGGGAAAATAAATATCCATA
Pf3D7_0913500_RHR_F	Amplification of right homology region for Pf3D7_0913500	CATTACCCTGTTATCCCTATTTTTTATTCACCACGAAAA
Pf3D7_0913500_RHR_R	Amplification of right homology region for Pf3D7_0913500	GTATTAGACCTAGGGATAACAGGGTAATTTTTCATATATACCCAACGAA
Pf3D7_0913500_sgRNA_cassette	gBlock with sgRNA cassette for Pf3D7_0913500	AATGGCCCCTTTCCGGGCGCGCCCGTAACTATAACGGTCCTAAGGTAGCGAATAATACGACTCACTATAGGCTACTATATTAAATATAAAGGTTTTAGAGCTAGAAATAGCAAGTTAAAATAAGGCTAGTCCGTTATCAACTTGAAAAAGTGGCACCGAGTCGGTGCTAGCATAACCCCTTGGGGCCTCTAAACGGGTCTTGAGGGGTTTTTTGCGGTCTCAGTGGTGTACGGTACAAACCCGGAATTCGAGCTCGGGGCGCGCCATTACCCTGTTATCCCTA
Pf3D7_0913500_recodonized_WT	gBlock with recodonized C-terminus and 3xHA tag for Pf3D7_0913500	CATTTTCAATATCGTCGACATCTTCAATAACTTTATTCTGAATTACTTCACCTCCGATGATATCTACTCTGATAACTCTATTGACGAGATTGTTCACGAAAAAGAGTTTTTTAGCACATTCCTTTGCATTATCAGTCCATGCTTTTCAGCGCCGTTTTTTGAAGAATTCATTTATCGCTTCTTCGTGCTTAAATCTCTTAACCTGTTCATGAATATTAACTATGCAGTAACCTTCAGTTCTCTGTTTTTTGCCATTCATCATCTGAATATTTTTAATCTTATCCCGTTGTTTTTTCTGTCTTTCTTTTGGAGCTACATTTATATCTACACGGACAACATCTTGGTCACTATGTTAATTCACTCATTTTGGAATATTTACGTGTTTCTGACATCTCTGTA…
Pf3D7_0913500_recodonized_S347G	gBlock with recodonized C-terminus (with S347G mutation) and 3xHA tag for Pf3D7_0913500	CATTTTCAATATCGTCGACATCTTCAATAACTTTATTCTGAATTACTTCACCTCCGATGATATCTACTCTGATAACTCTATTGACGAGATTGTTCACGAAAAAGAGTTTTTTAGCACATTCCTTTGCATTATCAGTCCATGCTTTGGGGCGCCGTTTTTTGAAGAATTCATTTATCGCTTCTTCGTGCTTAAATCTCTTAACCTGTTCATGAATATTAACTATGCAGTAACCTTCAGTTCTCTGTTTTTTGCCATTCATCATCTGAATATTTTTAATCTTATCCCGTTGTTTTTTCTGTCTTTCTTTTGGAGCTACATTTATATCTACACGGACAACATCTTGGTCACTATGTTAATTCACTCATTTTGGAATATTTACGTGTTTCTGACATCTCTGTA…
Pf3D7_0913500_recodonized_E352A	gBlock with recodonized C-terminus (with E352A mutation) and 3xHA tag for Pf3D7_0913500	CATTTTCAATATCGTCGACATCTTCAATAACTTTATTCTGAATTACTTCACCTCCGATGATATCTACTCTGATAACTCTATTGACGAGATTGTTCACGAAAAAGAGTTTTTTAGCACATTCCTTTGCATTATCAGTCCATGCTTTTCAGCGCCGTTTTTTGCCGAATTCATTTATCGCTTCTTCGTGCTTAAATCTCTTAACCTGTTCATGAATATTAACTATGCAGTAACCTTCAGTTCTCTGTTTTTTGCCATTCATCATCTGAATATTTTTAATCTTATCCCGTTGTTTTTTCTGTCTTTCTTTTGGAGCTACATTTATATCTACACGGACAACATCTTGGTCACTATGTTAATTCACTCATTTTGGAATATTTACGTGTTTCTGACATCTCTGTA…
Pf3D7_1236800_LHR_F	Amplification of left homology region for Pf3D7_1236800	CATTGACTGTGCCGGCCGGCCCGTACGGTGAACCCTAATTCTGTATATGTA
Pf3D7_1236800_LHR_R	Amplification of left homology region for Pf3D7_1236800	CGTGTAGCAGGGGTGTCTCATGTATTTATATATTCCCTTT
Pf3D7_1236800_RHR_F	Amplification of right homology region for Pf3D7_1236800	CATTACCCTGTTATCCCTAAATATGGAAGATAGAATTTGTAA
Pf3D7_1236800_RHR_R	Amplification of right homology region for Pf3D7_1236800	GTATTAGACCTAGGGATAACAGGGTAATAATCACTACGAATATCCAAACTTA
Pf3D7_1236800_sgRNA_cassette	gBlock with sgRNA cassette for Pf3D7_1236800	AATGGCCCCTTTCCGGGCGCGCCCGTAACTATAACGGTCCTAAGGTAGCGAATAATACGACTCACTATAGGTGAGGCATCCATGTTACACTGTTTTAGAGCTAGAAATAGCAAGTTAAAATAAGGCTAGTCCGTTATCAACTTGAAAAAGTGGCACCGAGTCGGTGCTAGCATAACCCCTTGGGGCCTCTAAACGGGTCTTGAGGGGTTTTTTGCGGTCTCAGTGGTGTACGGTACAAACCCGGAATTCGAGCTCGGGGCGCGCCATTACCCTGTTATCCCT
Pf3D7_1236800_recodonized	gBlock with recodonized C-terminus and 3xHA tag for Pf3D7_1236800	AGACACCCCTGCTACACGGGGTGGTTTTACTACTCCATCTTTCTGCAACTGCTTCTGTCAAACATTTTTTGTTTCACACTGTCTTTCCTGTTGTCCTGGGTCTATTTCTATCGCACTATCAAGATTGAGGAAAAGAACTTGTTAGAGTGCTATAATTACGAGTATCAAACTTATATTGAAGAAACGCGCTCGACATACATTCCCTTTATGACTCGCATTCGTACGTATCCATATGATGTTCCTGACTATGCAAATGGTTACCCATATGACGTACCAGACTATGCTAATGGATATCCTTATGATGTACCTGATTACGCTTAAGGGCCCCTAGAAATTATCTA
trm_168	Overlap extension PCR amplification of trm_G11 forward	cctaaaacttacaaagtatcctaggATGATCATTAAATTCTTCTTCTTTAGTATC
trm_170	Overlap extension PCR amplification of trm_G12 and trm_G13 reverse	taaataaatttaatggggtacccgcggTCACGTAGAATCGAGACC
trm_G11	gBlock with recodonized N-terminus of Pf3D7_0913500	cacacctaaaacttacaaagtatgggcccATGATCATTAAATTCTTCTTCTTTAGTATCTTGTTCTTGCTTTACGCTAACTGTTACAATACAATCAAAAAAATTCGCATTGTAAAAAACTATGTAAAGATTATTAATAAAAATAAGTCCGACTGGTGTATCCGCAAGTATAAAAAGATCTACAATTATAATAAGATCAAAGTTAACCTTTCCAGTGAGTATAATAGTGTGAACAATAAAACGAATGAGCAAAACAACATCTCTAAACATATCAAAGAATTATATATTAAGAATTACATTAAAATTAAGAACAGCTTTATCCATATTAAAAATATTTTAAAAAATATCAAGGAAAACTTGTTCCAAGTTACTCTTAAGAAACAGATTATTATTTCGGTCG…
trm_G12	gBlock with recodonized C-terminus of Pf3D7_0913500 and v5 tag	CaCAtTTcATcTTcAAcATtGTcGATATCTTCAACAACTTTATTCTGAATTACTTTACTTCTGATGACATCTATTCGGATAACTCGATTGACGAGATCGTACATGAGAAGGAGTTCTTTTCCACGTTTCTGTGTATCATTAGTCCCTGCTTCTCTGCACCCTTCTTTGAAGAATTCATCTACCGTTTCTTTGTACTTAAAAGTCTTAACTTATTTATGAACATCAACTACGCTGTGACGTTTAGTAGTCTTTTTTTCGCGATTCATCATTTGAACATCTTCAATCTGATTCCGCTGTTCTTCTTGTCTTTCTTCTGGTCGTACATTTATATTTATACCGATAATATTCTGGTAACCATGTTGATCCATTCCTTTTGGAATATCTATGTTTTCTTGACTT…
trm_G13	gBlock with recodonized C-terminus (with E352A mutation) of Pf3D7_0913500 and v5 tag	CaCAtTTcATcTTcAAcATtGTcGATATCTTCAACAACTTTATTCTGAATTACTTTACTTCTGATGACATCTATTCGGATAACTCGATTGACGAGATCGTACATGAGAAGGAGTTCTTTTCCACGTTTCTGTGTATCATTAGTCCCTGCTTCTCTGCACCCTTCTTTGccGAATTCATCTACCGTTTCTTTGTACTTAAAAGTCTTAACTTATTTATGAACATCAACTACGCTGTGACGTTTAGTAGTCTTTTTTTCGCGATTCATCATTTGAACATCTTCAATCTGATTCCGCTGTTCTTCTTGTCTTTCTTCTGGTCGTACATTTATATTTATACCGATAATATTCTGGTAACCATGTTGATCCATTCCTTTTGGAATATCTATGTTTTCTTGACTT…
MFA full BamHI F	Amplification of MFA1 5'UTR, coding sequence, and 3'UTR	cgctctagaactagtggatccAAGAATTTATTGCGTCTGGGTTCA
MFA full HindIII R	Amplification of MFA1 5'UTR, coding sequence, and 3'UTR	aggtcgacggtatcgataagcttCCGCATCCAAGATCCCACAAG
RCE1 5' F	Amplification of ScRce1 5'UTR	ggcgaattggagctccaccgcggATCGAAAGCATTTGCAACTTGAAA
RCE1 5' R	Amplification of ScRce1 5'UTR	AATGTTGAGAATTGTAGCATggatccTGCTGTTCTGGTTCTCTCTATGA
RCE1 orf F	Amplification of ScRce1 coding sequence	GAACCAGAACAGCAggatccATGCTACAATTCTCAACATTTCTAG
RCE1 orf R	Amplification of ScRce1 coding sequence	tggtctttgtagtcctgcagAAGGGTTATTCTATAACCAGGAGT
3xflag RCE1 terminator	gBlock with 3xFLAG tag and ScRce1 3'UTR	ctgcaggactacaaagaccatgacggtgattataaagatcatgacatcgattacaaggatgacgatgacaagTAGCCTTTTTTACGTACTTGTATACCGTTTAAAATTTCCTATGTACTATAACCTTTTTTCACTACTATTATGGAATTCTATCGAGCGACCGGGCTTTTGTTACGGAAGAGTGAAAAAATCGAGTTTTGGTGTTTTGGTGAAAGAATTTGGAGGACTATAAAGTACCTATACTTTGTATTACGGACTCAATAACAAGTCGTTCGTGTCAGTGGTATTGAAGTTGTCAGATCTAAGAGTAGAGAGAAGGTGGCATCTAATAGGTTTCGACGTTTTTCTTTTTTTAAGGTTTTTATTTGGTCTCCTaagctt
112F for ScSP	Amplification of recodonized Pf3D7_0913500 (aa112-432)	CAGGTCACGCTTAAAAAGCAAATC
197F for ScSP	Amplification of recodonized Pf3D7_0913500 (aa197-432)	AACAAACGTAAAAACATCTTATCTATT
432R no stop pRS315	Amplification of recodonized Pf3D7_0913500 (for both aa112-432 and aa197-432)	atggtctttgtagtcctgcagATTATACAAGCTAGTCAGAAA
codon-optimized Pf3D7_0913500 sequence	gBlock with recodonized Pf3D7_0913500 sequence (aa112-432)	CAGGTCACGCTTAAAAAGCAAATCATCATTTCGGTTGCTTTCTTTTTCTTGCACTTTTACCTGTTGTCGGAGCACTTCTTAATTTTATTCCCCTATCAATTGATCCCGAACCATTCCAATATTCTTATGTCACTGGATATCAACAACACTCTGTTCCTTCTGACGACTTTATACTTTTTGAAAGACATTAAGACTAACTTTCAGACCTTTCGTAACAAGTTAAAATTAAATCGTTTTGTGCTTGAGCTGCAAGAGAACAAACGTAAAAACATCTTATCTATTAGTGTCTTGCTTATCGCGAGCTATATTCTTTCCGGATACGCCTCCATTTACACTGAAAAAGTCTTGTCTATTCTGAAACTTGCCAACATTACGTTTAATGAAAATATCATCAAATCT…
ScRce1 SP Pf112 construct	gBlock with ScRce1 signal peptide and overlap with recodonized Pf3D7_0913500 (aa112-432)	AGAACCAGAACAGCAggatccATGCTACAATTCTCAACATTTCTAGTGCTCCTATACATCTCCATATCCTATGTGCTACCGCTATATGCAACTTCACAACCAGAAGGGTCTCAGGTCACGCTTAAAAAGCA
ScRce1 SP Pf197 construct	gBlock with ScRce1 signal peptide and overlap with recodonized Pf3D7_0913500 (aa197-432)	AGAACCAGAACAGCAggatccATGCTACAATTCTCAACATTTCTAGTGCTCCTATACATCTCCATATCCTATGTGCTACCGCTATATGCAACTTCACAACCAGAAGGGTCTAACAAACGTAAAAACATCTT
